# PROSTATA: Protein Stability Assessment using Transformers

**DOI:** 10.1101/2022.12.25.521875

**Authors:** Dmitriy Umerenkov, Tatiana I. Shashkova, Pavel V. Strashnov, Fedor Nikolaev, Maria Sindeeva, Nikita V. Ivanisenko, Olga L. Kardymon

**Affiliations:** Sber AI Lab, Moscow, Russia; AIRI, Moscow, Russia; Laboratory of Computational Proteomics, Institute of Cytology and Genetics SB RAS, Novosibirsk, Russia

## Abstract

Accurate prediction of change in protein stability due to point mutations is an attractive goal that remains unachieved. Despite the high interest in this area, little consideration has been given to the transformer architecture, which is dominant in many fields of machine learning. In this work, we introduce PROSTATA, a predictive model built in knowledge transfer fashion on a new curated dataset. PROSTATA demonstrates superiority over existing solutions based on neural networks. We show that the large margin of improvement is due to both the architecture of the model and the quality of the new training data set. This work opens up opportunities for developing new lightweight and accurate models for protein stability assessment. PROSTATA is available at https://github.com/AIRI-Institute/PROSTATA.
