## Supplementary_table_S6 for "PROSTATA: Protein Stability Assessment using Transformers"

### Sheet: Sheet1
Table S6. Performance of the models on the Ssym dataset.
Predictions for reviewed models were taken from the supplementary table to the article by Pancotti et al..
Model	Direct			Reverse
	r	RMSE	MAE	r	RMSE	MAE
PROSTATA1	0.82	0.83	0.54	0.82	0.93	0.61
PROSTATA2	0.49	1.41	0.99	0.49	1.42	0.99
MAESTRO	0.575277	1.30639	0.908749	0.268427	2.16156	1.65984
FoldX	0.558219	1.92591	1.16846	0.373634	2.15929	1.48301
PremPS	0.813048	0.961304	0.654519	0.727483	1.12886	0.781487
Dynamut	0.555314	1.45699	1.03873	0.353082	1.74834	1.26091
mCSM	0.609104	1.23248	0.915152	0.142335	2.42846	1.92847
SDM	0.499424	1.56692	1.22041	0.16562	2.33842	1.797
DUET	0.628575	1.22152	0.875201	0.174571	2.29265	1.75567
I-Mutant3.0	0.642673	1.20608	0.779942	-0.0481692	2.32154	1.75395
I-Mutant3.0-Seq	0.577311	1.28969	0.849503	0.0771786	2.22558	1.7117
MUpro	0.793576	0.943999	0.532459	0.0688734	2.50463	2.02191
SAAFEC-SEQ	0.73472	1.05324	0.724606	-0.430786	2.74941	2.10878
ACDC-NN	0.615816	1.37126	1.00553	0.587096	1.42806	1.04194
ACDC-NN-Seq	0.587189	1.39278	1.00534	0.585118	1.39864	1.00862
PoPMuSiC	0.634875	1.20865	0.861312	0.24805	2.17627	1.65883
DDGun3D	0.56888	1.39731	1	0.54523	1.43006	1.02624
DDGun	0.493963	1.45649	1.0895	0.495641	1.4585	1.08863
INPS3D	0.611803	1.23987	0.884374	0.286198	1.93795	1.44916
INPS-Seq	0.479663	1.46495	1.07215	0.492627	1.45325	1.06461
ThermoNet	0.445253	1.56801	1.10226	0.375891	1.64136	1.14615
Dynamut2	0.629309	1.21022	0.898426	0.0522619	2.39035	1.87017
PROSTATA1 -- Model trained on data not included in the Ssym dataset.
PROSTATA2 -- Model trained on data not included in the Ssym dataset and not having similarity greater than 75 percent with proteins from Ssym dataset.
